# In silico analysis of long non-coding RNAs in medulloblastoma and its subgroups

**DOI:** 10.1101/783092

**Authors:** Piyush Joshi, Ranjan J. Perera

## Abstract

Medulloblastoma is the most common malignant pediatric brain tumor with high fatality rate. Recent large-scale studies utilizing genome-wide technologies have sub-grouped medulloblastomas into four major subgroups: wingless (WNT), sonic hedgehog (SHH), group 3, and group 4. However, there has yet to be a global analysis of long non-coding RNAs, a crucial part of the regulatory transcriptome, in medulloblastoma. Here, we performed bioinformatic analysis of RNA-seq data from 175 medulloblastoma patients. Differential lncRNA expression sub-grouped medulloblastomas into the four main molecular subgroups. Some of these lncRNAs were subgroup-specific, with a random forest-based machine-learning algorithm identifying an 11-lncRNA diagnostic signature. We also validated the diagnostic signature in patient derived xenograft (PDX) models. We further identified a 17-lncRNA prognostic model using LASSO based penalized Cox’ PH model (Score HR= 13.6301, 95% CI= 8.857-20.98, logrank p-value=< 2e-16). Our analysis represents the first global lncRNA analysis in medulloblastoma. Our results identify putative candidate lncRNAs that could be evaluated for their functional role in medulloblastoma genesis and progression or as diagnostic and prognostic biomarkers.
