## Supplementary material for "In silico analysis of long non-coding RNAs in medulloblastoma and its subgroups": Table S1

### Sheet: MB subgroup information
PatID	Group
MB1	SHH
MB101	SHH
MB102	SHH
MB104	SHH
MB106	Group3
MB107	WNT
MB108	Group4
MB110	Group4
MB111	Group3
MB112	WNT
MB113	WNT
MB114	Group4
MB115	Group4
MB117	WNT
MB118	Group4
MB119	Group4
MB12	SHH
MB121	Group4
MB122	WNT
MB124	WNT
MB128	WNT
MB129	Group4
MB130	WNT
MB131	Group3
MB132	SHH
MB134	Group3
MB136	SHH
MB137	SHH
MB139	Group3
MB140	WNT
MB141	Group3
MB146	Group3
MB148	WNT
MB15	Group4
MB16	Group3
MB164	Group3
MB165	Group3
MB166	Group3
MB168	Group3
MB170	Group3
MB174	Group4
MB175	Group4
MB176	WNT
MB177	Group4
MB178	SHH
MB179	SHH
MB18	Group3
MB180	SHH
MB181	SHH
MB183	Group4
MB184	Group4
MB185	Group4
MB188	Group3
MB19	Group4
MB193	SHH
MB194	SHH
MB198	Group3
MB199	Group4
MB1M1	Group4
MB1M21	Group3
MB2	Group4
MB20	WNT
MB204	SHH
MB205	Group3
MB206	SHH
MB21	SHH
MB213	Group4
MB224	Group4
MB226	Group3
MB227	Group4
MB228	Group4
MB23	WNT
MB230	Group4
MB232	Group4
MB233	Group4
MB234	SHH
MB235	Group3
MB236	Group4
MB237	Group4
MB239	SHH
MB24	Group4
MB241	Group4
MB243	SHH
MB244	SHH
MB246	SHH
MB247	Group3
MB248	Group3
MB250	SHH
MB26	Group4
MB260	Group3
MB262	SHH
MB264	Group4
MB265	Group4
MB266	SHH
MB268	SHH
MB269	Group4
MB270	Group4
MB271	Group3
MB274	SHH
MB275	SHH
MB276	WNT
MB277	Group3
MB278	Group3
MB28	SHH
MB280	Group4
MB281	Group4
MB284	SHH
MB286	Group4
MB287	SHH
MB288	Group4
MB289	Group3
MB290	WNT
MB291	Group3
MB292	Group3
MB293	Group4
MB294	Group4
MB295	SHH
MB296	Group3
MB297	Group4
MB299	SHH
MB3	SHH
MB302	Group4
MB303	Group4
MB304	Group3
MB31	WNT
MB32	Group4
MB34	SHH
MB35	SHH
MB36	Group3
MB37	SHH
MB38	Group4
MB39	Group3
MB40	Group4
MB45	Group3
MB46	WNT
MB49	Group4
MB4M23	Group3
MB4M26	Group3
MB4M77	Group3
MB5	Group3
MB50	Group3
MB51	Group4
MB53	SHH
MB54	WNT
MB56	SHH
MB57	Group4
MB58	Group4
MB59	SHH
MB6	Group4
MB60	SHH
MB61	SHH
MB62	SHH
MB63	SHH
MB64	Group4
MB65	Group4
MB68	SHH
MB7	Group4
MB70	Group4
MB71	Group4
MB8	Group4
MB83	Group4
MB84	Group4
MB85	Group4
MB86	Group4
MB88	SHH
MB89	Group3
MB9	Group3
MB90	Group3
MB91	Group4
MB92	Group4
MB94	Group4
MB95	Group3
MB96	Group3
MB98	Group3
MB99	Group4

### Sheet: Survival information
PatID	Group	GENDER	AGE(years)	OS(years)	Dead
MB1	SHH	F	6	5.25479	0
MB106	Group3	M	3	0.832877	1
MB107	WNT	M	15	0.668493	1
MB12	SHH	M	3	4.50411	0
MB129	Group4	M	16	0.50137	0
MB130	WNT	F	7	0.50137	0
MB131	Group3	M	5	0.668493	1
MB132	SHH	F	5	0.50137	0
MB134	Group3	F	3	0.50137	0
MB137	SHH	M	10	2.25205	0
MB139	Group3	K	3	0.50137	0
MB141	Group3	F	4	0.249315	0
MB15	Group4	M	17	1.91781	0
MB16	Group3	M	3	1.16712	1
MB164	Group3	M	4	0.50137	0
MB18	Group3	F	13	3.50137	0
MB180	SHH	M	26	1.50137	0
MB19	Group4	F	13	3.50137	0
MB2	Group4	M	7	8.8411	0
MB20	WNT	F	9	3.16986	0
MB21	SHH	F	4	1.33425	1
MB224	Group4	M	9	1	0
MB227	Group4	M	4	1	0
MB23	WNT	F	10	3.33699	0
MB233	Group4	F	9	0.832877	0
MB235	Group3	F	1.6	0.668493	0
MB24	Group4	M	7	3.08493	0
MB26	Group4	M	8	5.25479	0
MB28	SHH	M	1	7.25479	0
MB3	SHH	F	16	3.50137	0
MB31	WNT	F	14	5.25479	0
MB32	Group4	F	8	7.92329	0
MB34	SHH	F	13	3.00274	0
MB35	SHH	F	4	2.50137	0
MB36	Group3	M	4	3.00274	0
MB37	SHH	F	1	2.66849	0
MB38	Group4	M	6	3.50137	0
MB39	Group3	M	4	2.33425	0
MB40	Group4	M	3	2.75342	0
MB45	Group3	M	3	2.66849	0
MB46	WNT	F	6	5.33699	0
MB49	Group4	M	10	5.5863	0
MB5	Group3	F	6	6.25479	0
MB50	Group3	F	10	1	1
MB51	Group4	M	7	1.50137	0
MB53	SHH	M	20	3.75342	0
MB56	SHH	F	42	3.08493	1
MB57	Group4	F	23	2.00274	0
MB58	Group4	M	19	3.83562	0
MB59	SHH	F	32	1.16712	0
MB6	Group4	F	14	6.50411	0
MB60	SHH	M	23	1.50137	0
MB61	SHH	M	28	1	0
MB63	SHH	M	27	2.50137	0
MB64	Group4	M	18	0.50137	0
MB65	Group4	M	18	0.50137	0
MB68	SHH	F	22	2.00274	0
MB7	Group4	M	9	5.25479	0
MB70	Group4	M	28	3.75342	0
MB71	Group4	M	20	3.66849	0
MB8	Group4	F	11	5.16986	0
MB85	Group4	F	5	9.50685	0
MB86	Group4	M	4	6.08767	0
MB88	SHH	M	2	2.25205	0
MB89	Group3	F	4	0.50137	1
MB9	Group3	M	6	6.25479	0
MB90	Group3	M	1.6	1.83562	0
MB91	Group4	M	15	2.16712	0
MB92	Group4	M	10	2.00274	0
MB94	Group4	F	15	1.50137	1
MB95	Group3	M	3	1.83562	0
MB96	Group3	M	3	2.00274	0
MB98	Group3	M	8	1	0
MB99	Group4	M	8	1.50137	0
