## Supplementary material for "In silico analysis of long non-coding RNAs in medulloblastoma and its subgroups": Table S2

### Sheet: Sheet1
Gene Name	Forward primer	Reverse primer
OTX2-AS1	TAGAGACAGAGAGAGGCAGACAA	CAACTTTTCAAGGCGACACCC
UPS2-AS1	AACCTGGCTCCTGTTACCAC	CACAGCAATAGGTAGCCAGAA
ENSG00000230393	GCTCTTCCCCCTGGCTTACT	CCGGTTCTAGGCCAACTGTG
ENSG00000279542	TCTTACACTTGGCTTCCCACC	ATGGATTGAGCCAGCTAGTGC
Lnc-RPL12-4	ACGAGATCCAGAGTGACCAGA	ATGATGATTCCCGACGGCTT
lnc-ABCE1-5	CAGACCATGTTCCCACCCAA	ACTCAAGGCCAAATCAAGCAC
MIR100HG	TTGAGCGAGCGAGAGAGAAG	CTCAGGCACAATCCTCCGTT
Lnc-TBC1D16-3	CTGTTCTCCACCAACCCTTGA	CCGTGGAGCTTCAAAAAGGG
lnc-CFAP4-100	AAAATAGCAACGCCAAGTGCT	ACTCTCCCATCAGCAGGGTAT
