## Supplementary material for "In silico analysis of long non-coding RNAs in medulloblastoma and its subgroups": Table S3

### Sheet: consensusclusterk4
PAT	Cluster	Group
MB1	A	SHH
MB101	A	SHH
MB102	A	SHH
MB104	A	SHH
MB106	B	Group3
MB107	D	WNT
MB108	C	Group4
MB110	C	Group4
MB111	B	Group3
MB112	D	WNT
MB113	D	WNT
MB114	C	Group4
MB115	C	Group4
MB117	D	WNT
MB118	C	Group4
MB119	C	Group4
MB12	A	SHH
MB121	C	Group4
MB122	D	WNT
MB124	D	WNT
MB128	D	WNT
MB129	D	Group4
MB130	D	WNT
MB131	B	Group3
MB132	A	SHH
MB134	C	Group3
MB136	A	SHH
MB137	A	SHH
MB139	B	Group3
MB140	D	WNT
MB141	C	Group3
MB146	C	Group3
MB148	D	WNT
MB15	C	Group4
MB16	B	Group3
MB164	B	Group3
MB165	C	Group3
MB166	B	Group3
MB168	C	Group3
MB170	B	Group3
MB174	C	Group4
MB175	C	Group4
MB176	D	WNT
MB177	C	Group4
MB178	A	SHH
MB179	A	SHH
MB18	B	Group3
MB180	A	SHH
MB181	A	SHH
MB183	C	Group4
MB184	C	Group4
MB185	C	Group4
MB188	B	Group3
MB19	C	Group4
MB193	A	SHH
MB194	A	SHH
MB198	C	Group3
MB199	C	Group4
MB1M1	C	Group4
MB1M21	B	Group3
MB2	C	Group4
MB20	A	WNT
MB204	A	SHH
MB205	C	Group3
MB206	A	SHH
MB21	A	SHH
MB213	C	Group4
MB224	C	Group4
MB226	B	Group3
MB227	C	Group4
MB228	C	Group4
MB23	A	WNT
MB230	B	Group4
MB232	C	Group4
MB233	C	Group4
MB234	A	SHH
MB235	B	Group3
MB236	C	Group4
MB237	C	Group4
MB239	A	SHH
MB24	C	Group4
MB241	C	Group4
MB243	A	SHH
MB244	A	SHH
MB246	A	SHH
MB247	B	Group3
MB248	B	Group3
MB250	A	SHH
MB26	C	Group4
MB260	B	Group3
MB262	A	SHH
MB264	C	Group4
MB265	C	Group4
MB266	A	SHH
MB268	A	SHH
MB269	C	Group4
MB270	C	Group4
MB271	B	Group3
MB274	A	SHH
MB275	A	SHH
MB276	D	WNT
MB277	B	Group3
MB278	B	Group3
MB28	A	SHH
MB280	C	Group4
MB281	C	Group4
MB284	A	SHH
MB286	C	Group4
MB287	A	SHH
MB288	B	Group4
MB289	B	Group3
MB290	D	WNT
MB291	B	Group3
MB292	C	Group3
MB293	C	Group4
MB294	C	Group4
MB295	A	SHH
MB296	B	Group3
MB297	C	Group4
MB299	A	SHH
MB3	A	SHH
MB302	C	Group4
MB303	C	Group4
MB304	B	Group3
MB31	D	WNT
MB32	D	Group4
MB34	A	SHH
MB35	A	SHH
MB36	B	Group3
MB37	A	SHH
MB38	C	Group4
MB39	B	Group3
MB40	C	Group4
MB45	B	Group3
MB46	D	WNT
MB49	C	Group4
MB4M23	B	Group3
MB4M26	B	Group3
MB4M77	B	Group3
MB5	C	Group3
MB50	B	Group3
MB51	B	Group4
MB53	A	SHH
MB54	D	WNT
MB56	A	SHH
MB57	C	Group4
MB58	C	Group4
MB59	A	SHH
MB6	C	Group4
MB60	A	SHH
MB61	A	SHH
MB62	A	SHH
MB63	A	SHH
MB64	C	Group4
MB65	C	Group4
MB68	A	SHH
MB7	C	Group4
MB70	C	Group4
MB71	C	Group4
MB8	C	Group4
MB83	C	Group4
MB84	C	Group4
MB85	C	Group4
MB86	C	Group4
MB88	A	SHH
MB89	B	Group3
MB9	B	Group3
MB90	B	Group3
MB91	C	Group4
MB92	C	Group4
MB94	C	Group4
MB95	B	Group3
MB96	B	Group3
MB98	B	Group3
MB99	C	Group4

### Sheet: confusion matrices
Confusion matrices from Consensus clustering with k=4
WNT
	Predicted WNT	Predicted non-WNT		Sensitivity	Specificity
Actual WNT	16	2		88.89	98.73
Actual Non-WNT	2	155
SHH
	Predicted SHH	Predicted non-SHH		Sensitivity	Specificity
Actual SHH	46	0		95.83	100
Actual Non-SHH	2	127
Group 3
	Predicted Group 3	Predicted non-Group 3		Sensitivity	Specificity
Actual Group 3	36	9		92.31	93.38
Actual Non-Group 3	3	127
Group 4
	Predicted Group 4	Predicted non-Group 4		Sensitivity	Specificity
Actual Group 4	61	5		87.14	95.24
Actual Non-Group 4	9	100
