## Supplementary material for "In silico analysis of long non-coding RNAs in medulloblastoma and its subgroups": Table S4

### Sheet: lncRNAs in modules
WNT	SHH	Group 3	Group 4
lnc-FAM133B-2	lnc-IGFBPL1-1	lnc-ENC1-5	RMST
lnc-NKD1-2	ENSG00000281508.1	lnc-CACNA2D1-1	lnc-MTMR6-3
XIST	lnc-AKIRIN2-4	lnc-DRAXIN-1	LINC01419
lnc-NKD1-1	lnc-HNRNPA2B1-16	lnc-CDH18-17	lnc-SOX4-2
lnc-TLDC1-2	lnc-UFL1-2	lnc-SOCS6-10	lnc-SOX11-1
EMX2OS	CASC15	LINC02100	lnc-CWC15-1
lnc-IMMP2L-1	lnc-PAG1-11	lnc-MRPL47-5	LINC00461
lnc-HHLA1-3	lnc-EMP2-1	lnc-FMN2-4	lnc-KCNA1-97
lnc-ZIC4-3	lnc-CCDC167-2	lnc-BRINP2-3	lnc-SNRPN-8
LINC02418	lnc-SFRP1-2	lnc-KCNB2-1	lnc-UNC80-1
lnc-IFT57-4	LINC01748	LINC01608	lnc-CLSTN2-1
lnc-YPEL5-5	lnc-HPGDS-7	lnc-HIPK2-1	lnc-MGAT5-3
lnc-HSD17B7-1	MYCNOS	lnc-CCDC144NL-8	lnc-DLK1-35
lnc-AGO2-1	lnc-CRYBA4-52	lnc-ARL4A-11	MIR100HG
lnc-PDE11A-1	lnc-FRRS1L-1	lnc-TACR3-2	lnc-NEUROD6-7
lnc-ABHD17B-5	lnc-CCDC68-4	BLACAT1	lnc-TAOK1-4
lnc-HJURP-12	lnc-ATG4B-2	lnc-KCNE4-7	lnc-CHODL-2
lnc-ANKRD55-6	lnc-INS-IGF2-1	lnc-NUDT3-1	lnc-EFTUD2-2
lnc-NYAP2-2	lnc-DNAL4-4	MIR124-2HG	lnc-SNRPN-1
ENSG00000280237.3	lnc-MRPL46-9	lnc-STRAP-5	lnc-PCGF2-4
lnc-THAP6-3	lnc-TFDP2-5	MAGI2-AS3	lnc-NEDD1-8
lnc-P2RX3-4	lnc-AFG1L-8	lnc-TMEM167A-4	FEZF1-AS1
lnc-VPS50-1	lnc-IMMP1L-5	lnc-COL21A1-1	lnc-EBF1-3
KCNQ1OT1	lnc-IMMP1L-6	lnc-POLG2-1	lnc-NMD3-1
lnc-ONECUT2-2	lnc-ANXA2R-8	lnc-OR8D4-4	lnc-TRAPPC11-4
lnc-CMTM4-2	lnc-MALRD1-11	lnc-RAPSN-2	lnc-RIT2-4
lnc-CD47-5	lnc-CYYR1-6	lnc-HDAC9-1	lnc-DDX31-2
lnc-EPHA4-4	lnc-HNRNPA2B1-15	lnc-CHRM3-1	lnc-C11orf95-1
lnc-DNASE1L1-4	lnc-RALGAPA2-5	lnc-NDNF-1	lnc-C1orf61-2
lnc-CHI3L1-1	lnc-MUL1-3	ENSG00000249690.1	ENSG00000279192.1
lnc-MAF-7	lnc-C4orf46-4	lnc-C8B-4	NORAD
lnc-AGBL3-2	lnc-GPBP1-2	lnc-LRP8-4	lnc-RCSD1-5
lnc-DCTD-65	lnc-YES1-8	lnc-KPNA2-6	lnc-C3orf58-9
NR2F2-AS1	lnc-TMEM238L-1	lnc-PCNX4-3	NKAIN3-IT1
lnc-ICAM2-1	lnc-SLF1-11	lnc-FZD1-2	ENSG00000280255.1
lnc-VSIR-1	lnc-SORBS1-1	lnc-SEPT9-3	lnc-CEP170-10
lnc-CTSO-2	lnc-LRRC18-110	lnc-PCDHGA1-2	BAIAP2-DT
lnc-OXNAD1-7	lnc-PIP4K2C-1	LINC01053	lnc-ZDHHC21-5
lnc-ASB13-4	lnc-NBPF1-2	lnc-GUCY1A2-1	lnc-ST18-4
lnc-SHISA6-1	lnc-ATP5PF-3	lnc-HELZ-4	lnc-GNA14-3
TSIX	lnc-MAP2K6-5	lnc-KHDRBS2-1	lnc-CHST10-2
lnc-TMEM155-3	lnc-TEX29-3	lnc-RTL9-2	lnc-KIAA0040-4
lnc-LPP-2	TGFB2-OT1	lnc-ANKRD33B-2	lnc-ROPN1L-2
LINC02178	lnc-TIMM17B-2	LINC01697	lnc-NT5C-3
lnc-GAB3-1	lnc-ROR1-2	lnc-ATP1B2-2	lnc-SNX10-2
LINC01124	lnc-KCND3-3	lnc-H2AFJ-4	lnc-GAPT-36
lnc-PSEN2-4	lnc-FKBP8-2	lnc-HGF-5	lnc-SERTM2-7
lnc-NTSR2-5	lnc-KCNJ16-4	lnc-SSTR2-2	lnc-EPCAM-8
lnc-ATL3-2	lnc-ZIC1-1	lnc-SCN2A-7	lnc-ZBTB20-2
lnc-CCL1-12	lnc-SLCO1C1-2	lnc-CHMP2B-5	lnc-ZNF91-4
lnc-MBOAT4-5	lnc-DPF3-2	lnc-PALLD-8	lnc-SNX10-86
lnc-ATP5PF-2	lnc-NALCN-1	lnc-LYSMD3-1	lnc-GHRHR-3
lnc-TSPAN9-1	lnc-ARHGAP28-10	lnc-AGK-2	lnc-KALRN-1
lnc-MOGAT2-5	lnc-ZNF644-1	lnc-IPO5-7	lnc-SETBP1-2
lnc-HECTD2-3	lnc-CSTF1-1	lnc-KBTBD4-4	lnc-AACS-11
lnc-CLHC1-4	lnc-TRIM35-1	ENSG00000261606.5	lnc-SSPN-5
ENSG00000279400.1	RAB30-AS1	LINC00641	lnc-AES-2
lnc-DKK4-3	lnc-ATCAY-1	lnc-DNAJC5-1	lnc-RSBN1-1
lnc-TFPI-1	lnc-KRT15-1	lnc-SLC36A1-5	lnc-XRCC1-2
lnc-UBAC1-2	lnc-IRX3-80	lnc-BICD1-1	lnc-H2AFV-3
lnc-POU2AF1-1	lnc-SMPDL3A-3	lnc-NTN3-1	lnc-C9orf57-4
HAGLR	lnc-RTRAF-2	lnc-C4orf33-9	LINC01578
ENSG00000279674.1	lnc-BRF1-12	lnc-CDH18-2	lnc-EFTUD2-1
LINC01445	lnc-MYO18B-2	lnc-RC3H1-2	LINC01105
lnc-NXPE4-2	lnc-POU3F3-4	lnc-PRND-3	lnc-DBF4-3
lnc-DNAJC6-2	lnc-MAP2K3-6	lnc-FAM13A-2	lnc-IFNK-7
ENSG00000236318.2	lnc-YTHDF1-5	OTX2-AS1	lnc-PUM3-2
lnc-SETMAR-2	ENSG00000233110.1	lnc-LIN7A-3	lnc-PIGN-6
lnc-CCDC80-5	lnc-MYOM2-4	lnc-NT5M-1	LINC01963
lnc-ARL5C-9	LINC00689	lnc-HIST2H2AA3-1	lnc-CDH12-8
lnc-CRACR2A-8	lnc-VCX3A-5	lnc-C1QL3-1	lnc-ZEB2-1
lnc-LEF1-1	lnc-KCNA3-3	LINC00348	FGD5-AS1
ENSG00000278909.1	lnc-PTGDS-1	lnc-DPP4-9	lnc-TSPYL1-2
lnc-GIMD1-5	lnc-DCAF4L2-3	LINC01551	lnc-DENND2A-1
lnc-PDK3-1	lnc-ARHGAP29-7	lnc-EVL-6	lnc-ADGRA3-6
LINC01798	lnc-C12orf49-2	lnc-RYR2-3	lnc-NDRG1-2
lnc-FSD2-31	lnc-ARHGAP44-2	lnc-TUBB2B-2	lnc-PYGO1-2
lnc-FARSB-8	lnc-POU3F3-7	lnc-ANGPTL1-5	lnc-UBE2D2-4
HAND2-AS1	TRHDE-AS1	lnc-POTEF-6	lnc-TENM3-3
lnc-GRM6-4	lnc-NIPA1-2	lnc-LYSMD3-2	lnc-DUSP4-6
lnc-PARD3B-4	lnc-SSBP2-5	lnc-ZC3HC1-4	lnc-RNF145-5
MEIS1-AS3	LINC01315	lnc-MEIS2-5	lnc-CAMK1D-1
lnc-PCSK1-2	lnc-SBSPON-3	lnc-UGT3A2-3	lnc-KLHL11-1
lnc-AXIN2-1	lnc-DERL2-1	lnc-PPP4R3C-2	lnc-FAM212B-3
lnc-LRRN1-1	lnc-ATG12-6	KCNJ2-AS1	lnc-FGD5-2
lnc-ASTN1-1	lnc-KCNJ6-3	lnc-LYZL1-15	lnc-WNT5B-3
TMEM51-AS1	lnc-BCL2L13-3	lnc-SELENOW-4	lnc-UGDH-3
lnc-FAM133B-5	lnc-TBC1D9B-5	lnc-GK5-7	lnc-LINGO2-1
lnc-MTX3-4	UGDH-AS1	lnc-ZSCAN21-2	lnc-CDH18-7
lnc-ACSL6-1	lnc-RBM43-6	lnc-MRPL47-6	lnc-SMIM28-1
lnc-ABHD17B-2	lnc-KCNQ2-1	lnc-RBM8A-1	lnc-PYDC2-5
lnc-TLK1-6	lnc-HELB-2	lnc-OTX2-5	lnc-DDX6-1
lnc-MBOAT4-4	lnc-RHBDD1-6	lnc-KCNJ3-7	lnc-ST8SIA1-6
lnc-SUSD1-1	HDAC2-AS2	lnc-BRF2-9	lnc-CHST9-2
lnc-DHX32-1	lnc-SCN4B-2	lnc-PSMG1-4	lnc-MTURN-3
ENSG00000259113.1	lnc-CALN1-2	CCEPR	lnc-PLK1-1
lnc-SLC44A5-1	MIR9-3HG	LINC01322	lnc-PDE1C-1
ATP2B1-AS1	NR2F1-AS1	lnc-C2CD6-2	lnc-LUC7L3-6
lnc-LRRC58-3	lnc-DNAL4-3	lnc-DLEU7-4	lnc-ZNF572-5
PCAT1	SATB2-AS1	lnc-GRM3-2	lnc-NXNL1-5
lnc-KCNJ5-1	lnc-PAG1-10	lnc-PRDM14-6	ATP6V0E2-AS1
lnc-PRCD-5	lnc-ADARB2-6	lnc-IQGAP2-1	lnc-MAPK1-3
lnc-NAV3-6	lnc-LUM-1	LINC01467	lnc-XKR4-3
lnc-CCDC192-5	DUBR	lnc-SOWAHB-5	VSTM2A-OT1
lnc-NEFL-6	lnc-TMEM246-2	lnc-CP-4	lnc-ARL6-1
lnc-SMIM11B-3	lnc-GEMIN5-1	lnc-LHFPL4-2	lnc-OGFRL1-4
lnc-PEF1-3	PAUPAR	lnc-EFCAB8-1	lnc-DBX2-5
lnc-DKK4-4	lnc-NCMAP-1	lnc-PRICKLE2-3	lnc-CERK-2
lnc-ZDHHC2-2	SOX2-OT	ERICH3-AS1	ENSG00000264956.1
EWSAT1	lnc-TFDP2-1	lnc-GRIK5-1	lnc-EXPH5-2
lnc-PAX3-1	lnc-SLITRK5-1	lnc-ZNF736-4	RFPL1S
ENSG00000231806.3	ITGA9-AS1	lnc-FAM84B-84	lnc-GOLGA6A-1
ENSG00000263571.2	lnc-ADCY5-1	lnc-USP49-1	HCG11
lnc-PPP1R2B-7	lnc-P2RY1-1	lnc-PAPPA2-4	lnc-SINHCAF-3
ENSG00000277215.1	ENSG00000205018.2	lnc-TSTD1-1	ENTPD1-AS1
lnc-IL17RA-33	lnc-THAP4-3	lnc-WRN-4	LINC00964
lnc-BEND4-4	lnc-CCDC89-5	LINC01708	lnc-CSRNP3-7
lnc-CAPN14-2	lnc-CBLN2-1	lnc-TERF1-3	lnc-C5orf22-5
LINC01914	LINC02487	lnc-RORA-2	lnc-CDYL2-1
lnc-ITGA9-1	lnc-LYPD6-2	lnc-NDNF-2	lnc-PHC3-1
lnc-ATP5S-1	lnc-PRSS3-2	lnc-SLC2A12-7	lnc-GABRB1-1
lnc-RGMA-19	lnc-PTPN14-2	lnc-MBTD1-5	lnc-CNPY1-2
lnc-FBXO33-2	lnc-FOXF2-9	lnc-TP53BP2-2	lnc-GLG1-1
LINC01184	lnc-GK2-2	lnc-SERPINB3-3	lnc-FNDC5-1
lnc-ZIC5-2	lnc-INSC-4	LINC01563	lnc-GPCPD1-8
lnc-BEND4-5	lnc-ZDHHC19-3	lnc-MOCOS-2	lnc-DGCR6-6
lnc-ZMAT3-4	lnc-ARFGAP3-1	lnc-CLTRN-3	ENSG00000269883.1
lnc-FAM181B-5	lnc-ERAP2-4	lnc-TGFB3-4	lnc-DYNLL2-1
lnc-MFSD14B-18	lnc-GPR65-18	lnc-INAFM2-1	lnc-CACNG2-1
lnc-ZNF574-1	lnc-LRRC36-1	lnc-DIMT1-6	lnc-MARCH10-8
lnc-PON3-2	lnc-TBC1D28-1	lnc-GNAT3-7	lnc-MBP-13
lnc-PCBD2-1	PTPRD-AS1	lnc-PPP1R9A-1	ENSG00000279117.1
lnc-ABHD17B-3	LINC00927	lnc-CD34-4	LHX5-AS1
lnc-IGSF9B-3	lnc-TSN-14	FOXG1-AS1	lnc-MEF2C-1
lnc-SLC2A9-5	LINC01558	lnc-DCUN1D5-1	ENSG00000279099.1
lnc-ANKRD65-4	lnc-ADAM23-3	lnc-SIL1-1	lnc-NOL11-3
lnc-CCDC80-1	lnc-IER5-3	lnc-FEZF2-2	lnc-ZNF852-4
lnc-SEPSECS-2	lnc-GOLGA6L22-5	lnc-GRIN3A-6	lnc-WSB2-1
FZD10-DT	lnc-BEND7-2	lnc-PNPLA8-2	lnc-ATAD5-9
lnc-SLC39A8-1	LINC01036	ENSG00000228709.1	lnc-RPRML-3
lnc-SLC16A11-7	lnc-ITGBL1-2	lnc-LIG3-1	lnc-GAN-1
PART1	lnc-HSD17B3-4	LINC00907	lnc-PDCL2-4
lnc-GALNT18-6	lnc-PREX2-2	lnc-SSTR2-1	lnc-PLPP5-1
lnc-MFSD14B-20	lnc-PRDM8-4	ENSG00000241111.1	lnc-PRSS55-1
lnc-ANKRD20A4-5	LINC00294	lnc-PPP2R2B-4	lnc-NID2-5
lnc-INS-2	lnc-WDPCP-1	lnc-INAVA-1	lnc-IL13RA2-3
lnc-IL20RA-3	lnc-SRL-3	lnc-KCTD16-1	MIR600HG
lnc-ARHGAP6-7	lnc-THAP4-4	lnc-LGSN-6	lnc-TOB1-4
lnc-IRS1-3	lnc-PNMA2-2	lnc-SLC39A10-11	lnc-KLF9-4
lnc-COQ4-1	lnc-ISPD-1	ENSG00000279561.2	lnc-SOCS2-1
lnc-SRGAP2C-5	lnc-SEC11A-6	lnc-MIOS-5	lnc-GOLGA8A-1
lnc-H6PD-2	lnc-ANTXR2-3	lnc-MED6-3	lnc-SH2B2-2
lnc-NSD3-10	lnc-DCTN2-1	LINC01694	KCNIP4-IT1
lnc-TMEM64-2	lnc-SNAPC3-11	lnc-ZNFX1-3	lnc-TP53I13-3
lnc-GCG-2	lnc-KCNMB4-2	LINC01351	lnc-GOLGA8A-6
lnc-STEAP1B-5	lnc-ZNF521-7	lnc-TBC1D9-4	lnc-TFEC-4
lnc-MFSD14B-7	lnc-MSC-6	lnc-TRAF3IP2-3	lnc-ABCC6-11
lnc-GALNT18-7	lnc-NEUROD1-3	lnc-MAP3K3-2	lnc-BLID-5
DSCR8	lnc-AJAP1-5	lnc-CDK18-1	lnc-RAP1GDS1-3
lnc-AK5-1	FAM198B-AS1	lnc-SERINC1-3	lnc-ZNF804A-3
lnc-COLGALT2-6	lnc-TBC1D9B-4	ENSG00000279453.1	lnc-PKIA-3
lnc-PLEKHA7-8	LINC02223	lnc-PRICKLE3-3	ENSG00000273270.1
lnc-GAB3-2	lnc-MRPL46-7	lnc-AGO3-2	LHX1-DT
lnc-SLFN12-5	lnc-SLC10A6-4	lnc-POC1B-GALNT4-3	lnc-VTI1A-1
lnc-SGCG-6	lnc-NTRK3-4	lnc-ZBTB41-4	lnc-FGL1-3
lnc-PDZD4-4	LINC00632	lnc-SLC2A2-1	ZNF710-AS1
lnc-MANEA-3	lnc-PJVK-2	lnc-SLC25A48-4	lnc-EFR3B-1
lnc-NCR3LG1-3	lnc-FRK-1	lnc-TCEA1-3	lnc-C2orf66-1
lnc-CALHM1-1	SATB1-AS1	lnc-HGF-6	lnc-TENM1-1
ENSG00000282164.2	lnc-HOXA10-1	lnc-B3GNT10-21	lnc-EN2-2
lnc-SLC2A9-4	lnc-LOXHD1-1	lnc-EXOC5-1	lnc-TTC36-2
ENSG00000260249.2	KLF3-AS1	lnc-CIR1-3	lnc-SMIM13-4
LINC00649	lnc-ZFP64-10	lnc-TMEM99-5	lnc-PLSCR5-2
lnc-NSD3-9	LINC01630	lnc-SI-3	lnc-ASXL1-3
lnc-FAM160A1-1	lnc-AKAP11-1	lnc-ETV1-4	lnc-MRPS6-6
lnc-UNC93B1-6	INKA2-AS1	ENSG00000280105.1	lnc-TATDN1-3
lnc-NEK11-5	MEF2C-AS1	lnc-CA4-2	lnc-RALYL-5
lnc-POTEI-2	lnc-SERPINI1-17	lnc-TKTL2-1	lnc-TBC1D9B-1
lnc-FOXD4L6-3	lnc-GDPD5-4	lnc-BRCA1-3	lnc-ST8SIA1-5
lnc-SUCLG1-5	lnc-DRD2-4	lnc-PDLIM3-6	RASSF8-AS1
lnc-C17orf47-2	lnc-NOS1-2	lnc-POTEC-11	lnc-ZNF316-3
lnc-APOBEC4-5	lnc-C5orf58-1	lnc-MTFR2-4	LINC00599
lnc-FAM110B-3	lnc-SEL1L2-3	ENSG00000258634.3	lnc-IGIP-2
RPARP-AS1	lnc-DTX1-1	LINC01508	ENSG00000218672.1
lnc-ADGRB2-4	lnc-FAM92B-7	ENSG00000279369.1	lnc-TP53BP2-8
lnc-GPR173-1	DLX6-AS1	lnc-CLK3-1	lnc-ZNF708-2
lnc-PCNX2-7	lnc-SLC35F5-3	lnc-PHF8-1	lnc-KNSTRN-2
lnc-TRIM59-1	lnc-EFS-1	lnc-RNMT-4	lnc-XRCC5-3
lnc-CADM1-4	lnc-CNTFR-2	lnc-NHS-2	ENSG00000279348.1
lnc-PBDC1-3	lnc-ANXA2R-1	lnc-INTS2-4	lnc-CTAGE6-1
lnc-NSD3-11	lnc-NIPA1-4	LINC02327	lnc-CEP170-4
lnc-P4HA2-4	lnc-NDUFA4-6	lnc-KDM5A-1	FLG-AS1
lnc-MARVELD1-1	lnc-NBPF3-10	lnc-RWDD3-5	LINC02010
lnc-RFX2-2	lnc-FRYL-3	lnc-CD226-8	lnc-SOHLH2-3
lnc-HACL1-9	lnc-CSNK1E-1	lnc-STXBP5-6	lnc-ASXL3-1
lnc-GCG-1	lnc-CXCL12-4	lnc-GALNT9-4	lnc-PRCP-1
PGM5-AS1	lnc-MED10-3	lnc-GIP-5	lnc-FAM120C-1
lnc-VLDLR-4	MANEA-DT	lnc-COL21A1-3	lnc-TGFA-2
lnc-CXorf67-1	lnc-RNF222-1	PAXIP1-AS1	lnc-CTNNBIP1-9
lnc-BFSP1-4	lnc-MPPED2-2	lnc-ZHX1-1	lnc-PCMTD1-3
lnc-ZBTB49-2	lnc-FREM3-6	lnc-ZNF727-1	lnc-ZNF572-4
lnc-ZNF708-14	lnc-C6orf118-2	LINC01234	lnc-TMOD3-2
ADAMTS9-AS2	lnc-OR4N4-1	lnc-TMC8-1	lnc-TSPAN19-1
lnc-ITGAE-1	lnc-ZDHHC11B-1	lnc-TEAD3-2	lnc-AOAH-3
lnc-NXPH2-3	lnc-LHX4-1	lnc-VIRMA-4	lnc-IZUMO3-2
lnc-RFK-5	lnc-TAOK3-1	ENSG00000280123.1	ENSG00000279207.1
lnc-ARMCX6-3	UFL1-AS1	lnc-ZNF727-6	lnc-CHMP3-1
lnc-PTBP3-6	lnc-FAM237A-2	LINC01524	lnc-RAB22A-2
lnc-RAB11FIP2-2	WDFY3-AS2	lnc-IRS4-3	lnc-CNTN6-7
lnc-SUMF1-2	lnc-MTMR2-3	lnc-ZNF235-4	lnc-NFU1-3
lnc-ADAM22-6	lnc-ADAMTS1-2	lnc-RNMT-5	lnc-ARSG-2
lnc-FCGR1B-12	lnc-OR1A2-1	LINC00648	lnc-SHC3-1
lnc-CCSAP-1	lnc-HNRNPA2B1-13	lnc-LY86-4	lnc-ZNF674-1
ENSG00000258708.1	lnc-GLYAT-2	ARHGAP5-AS1	ENSG00000273213.1
lnc-ARMCX1-2	lnc-AFG3L2-1	lnc-THUMPD2-2	lnc-RANBP9-8
lnc-SLC41A1-1	lnc-SMCO4-5	ENSG00000251621.1	lnc-IFI35-1
lnc-PTRHD1-1	lnc-MRPL39-13	lnc-GAS1-2	lnc-TBC1D9B-2
lnc-ZNF431-5	lnc-MOGAT1-3	lnc-RABEP2-7	lnc-CCDC141-1
lnc-RNF13-3	lnc-CRLF1-1	lnc-COA6-1	LINC01902
LINC02565	lnc-IFT80-4	lnc-TINCR-1	lnc-KIAA1614-3
lnc-BMP4-3	lnc-CRNKL1-6	lnc-GPD2-2	lnc-C17orf51-1
lnc-SLC2A9-3	lnc-KBTBD2-2	lnc-PPP2R2B-3	lnc-NBEA-5
lnc-COL4A1-6	lnc-OMD-1	lnc-KCTD13-1	lnc-PRELID1-1
lnc-SNX20-8	lnc-ABCE1-5	lnc-BCAS3-2	lnc-USP10-3
lnc-ACTR2-3	lnc-TEX15-4	lnc-PRRT4-2	LINC00879
DSG1-AS1	lnc-HIVEP3-1	lnc-NCAM2-8	lnc-RIN3-3
lnc-REG1A-4	lnc-RPL12-4	lnc-C8orf76-1	lnc-SLC29A4-5
LINC00900	lnc-NPIPB6-1	lnc-AGMO-2	lnc-CENPJ-8
lnc-ASPH-5	lnc-LURAP1L-4	lnc-U2AF2-1	lnc-KCNK12-5
ENSG00000161149.12	lnc-ANK3-1	APCDD1L-DT	lnc-CNPY1-1
lnc-SAP30-2	LINC00092	lnc-ALYREF-1	lnc-MSRA-1
lnc-GLI3-4	lnc-FAM92B-8	lnc-CEACAM21-5	lnc-CAND1-3
LOXL1-AS1	lnc-HCAR1-1	lnc-PLK4-1	GLYCTK-AS1
lnc-MANEA-19	lnc-HOXB2-1	lnc-FTMT-2	lnc-CPOX-3
LINC01829	lnc-GINS2-2	LINC01776	lnc-CEP120-1
SOCS2-AS1	lnc-MAGEL2-1	LINC01202	lnc-AKAIN1-8
lnc-L1CAM-1	lnc-SART3-2	lnc-RIT2-2	lnc-ZSCAN23-1
lnc-IL17RA-11	LINC02308	lnc-C11orf94-6	lnc-ZNF385D-1
lnc-INTS12-4	lnc-SCN10A-1	lnc-OTX2-1	lnc-C3orf58-10
LINC01088	lnc-TEC-3	lnc-NAA25-2	lnc-PIP4P2-2
LINC01426	SOX1-OT	ENSG00000278948.1	lnc-CDH12-5
lnc-ERVMER34-1-4	lnc-MDH1B-8	LINC00963	lnc-SPOCK1-1
lnc-MOCS2-9	lnc-TMEM238L-16	lnc-SMARCC1-1	lnc-CCDC71L-1
VLDLR-AS1	lnc-NIPA1-1	lnc-WSCD1-2	lnc-MBTPS1-1
LINC01387	lnc-RRN3-3	lnc-PEX5L-1	lnc-TBC1D7-2
lnc-ADGRG3-1	NBAT1	lnc-HIST4H4-1	lnc-AACS-5
NRSN2-AS1	LIFR-AS1	lnc-WNT10B-1	lnc-TRPC7-6
lnc-ST3GAL2-1	lnc-VCX3A-3	lnc-SULF1-3	LINC01094
lnc-MSR1-1	lnc-BDH1-5	lnc-PXDN-12	lnc-SMIM32-4
lnc-EMX2-5	lnc-CCDC167-3	lnc-DCAF16-2	lnc-SLC12A3-2
lnc-C19orf57-10	lnc-ATP6V0D1-1	lnc-MARCH7-1	lnc-NIFK-6
lnc-DAD1-2	lnc-AGAP2-1	CTBP1-DT	lnc-C8orf34-5
lnc-ICE2-1	lnc-SOHLH2-1	lnc-RBM22-3	lnc-RASA1-6
lnc-ANKRD55-3	lnc-DDX1-8	lnc-PCDHB2-1	LINC00973
lnc-PMVK-1	lnc-SLC25A22-1	lnc-PCBP4-2	lnc-RPIA-1
ENSG00000267629.3	lnc-HDX-2	ENSG00000280422.1	lnc-DISP3-1
lnc-S100A13-2	lnc-TEX29-5	LINC02516	lnc-LMF1-3
lnc-MSR1-2	lnc-GK2-4	ENSG00000253288.1	LINC01224
lnc-CCL2-2	lnc-SLC10A6-1	LINC00616	lnc-CPOX-2
lnc-SLFN12-6	LINC00609	LINC01811	lnc-UGDH-4
lnc-ASB5-2	lnc-FANCC-7	LINC01833	lnc-C10orf67-2
lnc-WDR70-7	lnc-ZNF286B-4	lnc-OR8D4-1	lnc-MSRA-2
lnc-AAMP-1	lnc-PHIP-3	lnc-DDX23-1	LINC00261
lnc-FAM84B-15	lnc-FGF14-3	lnc-LHFPL4-5	lnc-DARS2-3
lnc-OTULIN-10	lnc-SLC40A1-3	lnc-ARHGAP18-1	lnc-LINGO2-3
lnc-F13A1-2	lnc-XPOT-1	lnc-C11orf94-5	ENSG00000268575.1
lnc-DKK4-5	lnc-THOC3-2	lnc-FAM47A-3	lnc-SLC4A11-1
lnc-FOXQ1-1	lnc-RD3L-1	ENSG00000225684.3	lnc-MTIF2-2
lnc-CXorf49-4	lnc-SDCBP-2	GLIDR	RAMP2-AS1
lnc-SFMBT2-3	lnc-PUS3-4	lnc-FAM129B-2	ENSG00000255389.1
lnc-SLC22A18AS-1	lnc-DTWD1-1	lnc-CDH24-2	LINC02551
lnc-DRD5-4	LINC01266	lnc-TGFBRAP1-13	lnc-FGL1-2
lnc-CRACR2A-3	lnc-RPS14-4	lnc-CELF6-3	lnc-ZNF639-4
lnc-FOXD4L5-27	lnc-SRD5A1-2	lnc-RABEP2-6	lnc-SRSF11-1
lnc-TRAPPC9-3	lnc-TMEM200C-2	lnc-CHD1L-5	lnc-FAM72D-8
lnc-DDX58-8	lnc-SORBS2-3	lnc-PEG3-5	lnc-CDAN1-1
USP46-AS1	lnc-SLC44A3-1	lnc-HOMER3-3	lnc-BLCAP-1
lnc-NKD1-3	lnc-ARRB1-1	PHEX-AS1	lnc-SMURF1-2
lnc-DBX1-6	PANTR1	lnc-SLC22A16-2	lnc-TATDN1-4
lnc-CCDC169-SOHLH2-2	ENSG00000259768.5	lnc-PPIL4-1	lnc-FOXG1-22
SH3RF3-AS1	lnc-AVPR1A-4	lnc-COX19-4	DLGAP1-AS5
lnc-SLC44A5-3	lnc-SLC10A6-7	lnc-GCK-3	lnc-ZNF697-2
lnc-AGAP1-8	LINC00355	lnc-SEMA3E-1	lnc-RASA2-1
lnc-OPRD1-1	lnc-ATAD2B-12	ENSG00000231528.2	lnc-SSMEM1-3
LINC01515	lnc-NAPG-1	lnc-TIGD2-2	lnc-ADAM17-3
lnc-RCBTB2-5	lnc-ADORA1-1	lnc-ZNF627-2	lnc-PTPN4-1
lnc-TNC-2	lnc-APBA2-5	lnc-MAP3K3-1	MIR4453HG
LINC00930	HHIP-AS1	lnc-CCDC74A-7	lnc-RBAK-RBAKDN-2
lnc-CD8B2-17	lnc-SLC30A7-2	ESRG	lnc-SLC38A2-5
lnc-LLCFC1-1	lnc-SPATA31E1-1	lnc-EBLN1-6	lnc-WNT5A-3
lnc-CHN2-5	lnc-PSMD5-4	lnc-CERS4-6	lnc-HMGN5-3
ZNF503-AS2	ENSG00000280120.1	lnc-MGEA5-1	lnc-PXYLP1-3
lnc-DCHS1-1	lnc-GAS1-4	ENSG00000232682.2	lnc-IDI1-8
KTN1-AS1	lnc-GOLGA8Q-4	lnc-FBXL20-1	lnc-PGAP1-2
lnc-PPIA-1	lnc-HOXA3-1	LINC02001	lnc-MXRA5-8
lnc-MCTP2-1	lnc-FSCN2-5	lnc-AMOTL2-3	LINC02035
lnc-HACL1-7	lnc-CLEC2D-1	lnc-SCML4-2	SNHG14
PRNCR1	lnc-SMIM10-2	lnc-HLF-3	lnc-ZNF449-3
lnc-FAM174A-6	lnc-DCAF16-1	lnc-ABR-6	LINC02175
lnc-FBXO3-2	lnc-ST8SIA1-3	lnc-PARP16-5	lnc-USP31-2
lnc-RASL11B-2	lnc-CHSY1-5	lnc-NVL-7	lnc-ZNF800-4
lnc-MAGEA10-2	lnc-RTL8C-1	lnc-CHORDC1-1	lnc-TCAF2-1
lnc-GATM-1	DIRC3-AS1	lnc-RPL7-6	lnc-PTBP3-4
lnc-POLE4-5	IQCH-AS1	lnc-LRIG2-1	lnc-CCDC6-3
lnc-MTRNR2L12-1	lnc-PRTFDC1-3	TEX41	lnc-UBE3C-11
lnc-SLIT2-1	HOXA11-AS	lnc-ADAMTS8-5	lnc-MYEF2-6
lnc-TMEM110-MUSTN1-1	lnc-JAKMIP1-1	lnc-TNFSF14-3	LINC00865
lnc-USH2A-6	lnc-ZFYVE1-8	LINC00467	lnc-NDRG1-7
lnc-TRIM32-2	DPH6-DT	lnc-EPB41L3-3	lnc-LGI1-3
ENSG00000277837.1	lnc-TNPO3-12	lnc-MTERF3-1	lnc-STX6-2
LINC00891	lnc-JAM3-3	lnc-VCAN-1	lnc-RCC1L-4
lnc-TENM4-8	lnc-DCDC1-5	lnc-PRKAA1-3	LINC01128
ENSG00000278709.1	FENDRR	lnc-REEP3-2	lnc-ZNF518B-2
lnc-LRMDA-6	lnc-ATG12-8	lnc-TRAF3IP2-6	lnc-NBPF11-1
lnc-SIPA1L1-2	lnc-TRIM38-2	lnc-TCP11L2-4	lnc-DDX20-6
lnc-PRICKLE2-7	lnc-CBFA2T3-1	ENSG00000229422.2	lnc-FSHR-3
lnc-PCNX2-6	lnc-CEP41-1	lnc-SYT16-67	lnc-SIPA1L3-3
lnc-MANBA-4	lnc-CCDC68-5	lnc-UBR4-3	lnc-AKT3-7
lnc-NSMCE4A-7	lnc-ELOVL6-1	lnc-TRAF3IP2-5	lnc-TRIL-20
ENSG00000267719.1	lnc-ABCD2-6	lnc-ST6GALNAC6-1	lnc-ADGRL3-8
lnc-GALNT15-1	lnc-CCDC167-4	lnc-COG7-1	lnc-AKTIP-1
LINC01116	lnc-VWA5B1-2	lnc-EFCAB12-1	lnc-TBX19-2
lnc-MTX3-5	lnc-KLHL32-4	lnc-CCDC125-1	lnc-TMEM154-25
lnc-TRABD2A-2	lnc-MVB12B-7	lnc-WDR73-7	lnc-RNASE13-4
lnc-HMGB2-3	ENSG00000279885.1	lnc-NUDT7-1	lnc-CCDC17-5
lnc-NGLY1-2	lnc-ERC2-3	lnc-NUP210L-2	lnc-HOPX-1
lnc-CTSO-4	lnc-GOLGA8O-1	lnc-RNMT-7	lnc-IKBIP-8
lnc-TRA2A-6	lnc-MTNR1A-3	lnc-C8B-2	lnc-TTPAL-1
lnc-MAGEA10-3	lnc-MAGEL2-2	lnc-ECHDC1-1	lnc-CPE-1
PDCD4-AS1	lnc-THAP10-2	lnc-NAP1L3-4	lnc-PIN4-2
lnc-PUM2-3	lnc-CRTAP-1	ENSG00000250493.2	lnc-MFSD8-8
SUCLG2-AS1	FOXD2-AS1	lnc-CTBS-5	lnc-C12orf49-6
lnc-BET1-3	lnc-ZDHHC15-1	lnc-DUSP9-3	lnc-ACOT12-4
lnc-PIGM-1	lnc-BAK1-2	lnc-BTBD17-3	lnc-DTNBP1-15
lnc-RSU1-1	LINC01239	lnc-ASTE1-2	lnc-GDF7-1
lnc-FOXD4L6-1	lnc-KCTD18-1	lnc-LHFPL3-4	lnc-ESRRB-2
lnc-NTF3-5	lnc-GOLGA8H-119	lnc-LDLRAD4-1	lnc-DHX38-3
lnc-CCL1-8	lnc-FTO-7	lnc-IGF2BP3-2	lnc-LHX5-1
lnc-OTULIN-11	lnc-GPR65-19	lnc-TMEM132C-6	lnc-SLC25A4-1
lnc-VDR-3	ENSG00000285278.1	lnc-SEMA3D-5	lnc-RPSA-2
lnc-PCNX2-3	lnc-CHRNA1-5	lnc-ZNF529-2	lnc-CA12-2
lnc-CBR3-1	lnc-GOLGA6L6-6	lnc-TCF4-2	OVCH1-AS1
DLGAP1-AS2	PROX1-AS1	lnc-REL-6	lnc-SAMD5-1
HOXD-AS2	lnc-APOL2-1	lnc-IGSF21-3	lnc-OR13A1-4
lnc-SGCG-11	LINC01918	lnc-SCN2A-12	LINC01560
lnc-SIK1B-190	lnc-KPNA4-1	lnc-RPLP1-12	lnc-IKBIP-4
lnc-YARS2-2	lnc-EPG5-1	lnc-LGSN-5	lnc-KALRN-3
LINC02301	lnc-PRTFDC1-1	lnc-NAA38-2	lnc-LINGO2-2
lnc-AXIN2-2	FUT8-AS1	lnc-CDKN2C-1	ENSG00000278975.1
lnc-ISM2-1	lnc-C12orf49-15	lnc-HIST2H2AA4-1	lnc-SNX16-2
AFF1-AS1	lnc-NBPF14-3	lnc-RAPSN-5	lnc-COX7B2-1
lnc-HOXD3-2	lnc-ZBTB10-1	LINC01801	lnc-RASA2-2
lnc-NPEPL1-3	lnc-AFDN-11	lnc-ENO1-5	lnc-NXPH1-1
lnc-SLC35G2-2	lnc-TMEM88B-6	SGMS1-AS1	lnc-PTAR1-4
lnc-PPIAL4C-4	lnc-ATAD2B-8	lnc-SLC45A4-3	ENSG00000259877.2
ZNF674-AS1	lnc-TGFBR2-6	lnc-ARSJ-3	lnc-RGSL1-8
lnc-EEF1A2-2	lnc-EMP2-6	lnc-TENM4-3	lnc-FICD-4
lnc-ZSCAN20-4	lnc-CYP3A7-2	lnc-TET3-6	lnc-KNOP1-2
lnc-SERP1-4	lnc-ABCD2-4	lnc-SLC25A48-3	lnc-ZNF227-1
LINC01886	ZBED5-AS1	ENSG00000184441.4	lnc-MANSC4-8
lnc-CCL1-11	lnc-ZNF326-6	lnc-AOAH-2	lnc-CORIN-1
lnc-TMEM65-4	CAPN10-DT	LINC02253	lnc-POLDIP2-6
lnc-TRIM56-1	DNM3OS	lnc-ARID3B-4	ENSG00000261771.5
lnc-IRS2-1	lnc-FAM92B-2	lnc-SEMA4D-1	ENSG00000254837.2
lnc-DNAH9-1	LINC00989	lnc-DEPP1-6	lnc-AGO1-1
lnc-PHKA2-2	lnc-DHX38-4	lnc-SCPEP1-3	ENSG00000279204.1
LPP-AS2	lnc-ATAD2B-5	lnc-C16orf95-2	lnc-LCOR-1
lnc-NPAS3-3	lnc-EPSTI1-10	lnc-THYN1-1	lnc-LDLRAD1-1
lnc-ANKRD20A2-1	lnc-GPR85-1	lnc-COG7-3	lnc-ZSCAN29-1
lnc-CTDSP2-7	ENSG00000279288.1	lnc-SAMD7-1	NOP14-AS1
lnc-HMGB2-15	lnc-KATNAL2-1	lnc-ABHD4-12	lnc-MYOM1-2
lnc-IGSF11-5	lnc-ZCWPW2-6	lnc-MMD2-2	lnc-TAB2-1
lnc-HAPLN3-3	lnc-ECE1-2	lnc-NR1D1-33	lnc-SV2B-3
lnc-GOLGA7B-1	lnc-MS4A6A-1	lnc-EXOC5-5	lnc-HMHB1-6
LINC-ROR	lnc-GALC-8	lnc-SCN2A-4	ENSG00000279092.1
lnc-NR2F2-2	LINC00882	lnc-PRKD1-3	PWRN1
lnc-RNF43-1	lnc-STOM-7	POT1-AS1	lnc-MGAT4C-1
lnc-PGM5-2	lnc-IMMP1L-4	lnc-ANGPTL2-2	lnc-INSM1-1
lnc-GNG4-9	LINC01299	lnc-PRL-7	ENSG00000280229.1
ENSG00000280451.1	lnc-DCC-2	lnc-MAP7-1	lnc-SNX10-6
lnc-MYEF2-9	lnc-NREP-4	lnc-MARCH3-3	lnc-ANKRD34B-2
lnc-CHPF-3	lnc-LMBRD1-5	lnc-NMNAT3-1	lnc-SLC25A3-7
lnc-JPH4-1	lnc-EDN2-3	lnc-ANKRD27-9	LINC01561
lnc-FGL2-3	lnc-PXDN-3	lnc-LRRC7-20	lnc-SPOCK2-1
lnc-TWIST2-2	lnc-MTNR1A-4	lnc-C1orf52-2	lnc-ARPP19-2
lnc-SF3B4-1	HOXA-AS2	lnc-FRY-1	lnc-ZNF2-1
lnc-DCT-16	lnc-NBPF15-4	lnc-TMEM178A-1	lnc-SHB-4
lnc-CARD10-2	HOTAIRM1	ENSG00000280187.1	lnc-HRASLS-5
lnc-COIL-7	lnc-F3-7	lnc-CDK14-1	lnc-ZNF705A-7
lnc-CCDC140-1	lnc-SMARCA5-7	ENSG00000279673.1	lnc-TP53TG3D-2
lnc-GLRB-5	lnc-LINC02203-1	lnc-ALX1-2	lnc-TPBG-4
lnc-UNC93B1-7	lnc-CPSF7-3	lnc-CCDC177-1	lnc-LRRC31-2
lnc-CCDC114-2	lnc-C2CD5-4	lnc-KANSL1L-2	lnc-KIAA0895L-1
lnc-CTAGE5-10	lnc-KIAA0513-9	lnc-FOXJ1-2	lnc-GTDC1-27
lnc-LRRC3B-1	lnc-PSMD5-2	lnc-TTR-1	lnc-C8orf34-4
lnc-TESK2-1	lnc-TSPYL5-4	lnc-SNX30-2	lnc-TBC1D26-4
lnc-GABRA5-1	ENSG00000272549.1	lnc-C16orf78-10	lnc-BTG3-9
lnc-SLC25A17-4	lnc-SINHCAF-7	lnc-ZNF106-5	lnc-CD36-3
lnc-SMARCA2-6	lnc-TDRD3-14	lnc-KIF12-1	lnc-ZNF737-3
lnc-GPC5-7	lnc-GABPA-13	lnc-TCP1-5	lnc-TGS1-3
lnc-CABLES2-5	lnc-MSN-7	lnc-REL-1	LINC02202
lnc-GDPD5-5	lnc-JRK-3	lnc-PCDH8-12	lnc-MARCH6-3
lnc-CD226-3	lnc-KCNE1B-2	lnc-NOX3-9	lnc-ZNF519-1
LINC02449	lnc-CENPI-1	lnc-NR2E3-3	lnc-NTF3-3
lnc-RAB35-3	lnc-CSF3R-1	LINC01579	lnc-SETBP1-8
lnc-HOXC8-1	ATP1A1-AS1	lnc-C11orf16-7	lnc-ERCC4-3
lnc-RHEX-1	lnc-FGFRL1-2	lnc-NHLH2-1	lnc-TIMP4-2
lnc-NEDD9-3	lnc-TRNP1-1	lnc-MC5R-2	lnc-METTL22-11
lnc-SNX29-3	lnc-C20orf194-2	lnc-SPON2-1	lnc-CCSER1-2
lnc-NRG1-2	lnc-CNBD1-4	lnc-SPATA9-2	ENSG00000279013.1
lnc-CTSF-2	lnc-CYYR1-5	lnc-MFAP2-2	lnc-SNX10-85
lnc-CD101-1	lnc-PAM-1	lnc-RIOK1-2	lnc-PPM1K-1
ENSG00000258727.1	lnc-PLPP4-4	LINC01612	lnc-ARHGAP26-4
LINC01117	LINC00924	lnc-ZNF835-4	lnc-SNRPN-12
LINC00623	lnc-GAPVD1-6	LINC02282	ENSG00000280234.1
lnc-CADM2-10	lnc-DGKQ-2	lnc-GADD45G-3	FGF14-IT1
lnc-FCGR1B-11	lnc-ZBTB25-6	lnc-SEC62-2	lnc-CDK20-12
lnc-ZNF33B-13	lnc-AIG1-8	lnc-TMSB4Y-1	lnc-RNF135-1
PGM5P4-AS1	lnc-SLC10A6-5	ENSG00000279221.1	lnc-LINC02210-CRHR1-52
lnc-SIPA1L2-3	LINC01197	lnc-PCNT-2	lnc-SRPK2-5
lnc-ERICH2-1	lnc-ZRANB2-2	lnc-CCDC102B-12	lnc-ONECUT2-1
lnc-BTBD10-2	lnc-BRF1-9	lnc-TSSK4-3	lnc-FGFR1OP2-6
lnc-PRSS2-6	lnc-SERTM2-4	lnc-FAM174B-1	lnc-PDE6C-5
ENSG00000253106.1	lnc-EYA1-2	ZFHX4-AS1	lnc-SUMF2-18
PRKG1-AS1	lnc-GULP1-5	lnc-C12orf60-2	lnc-ABCG1-1
lnc-ACTR2-10	LINC00899	lnc-FBXL3-1	lnc-HSPA12A-1
ENSG00000280257.1	lnc-MAPK6-3	lnc-MYO15B-3	lnc-C14orf37-1
lnc-SLC45A2-2	lnc-GDF11-1	lnc-C2orf71-2	lnc-PIK3C3-17
lnc-NYAP2-1	lnc-NID1-5	lnc-COX18-3	lnc-PKD1L1-1
lnc-MIPOL1-6	lnc-FNTB-4	lnc-PDLIM3-3	lnc-EXOC7-3
lnc-FAM171B-1	lnc-A4GALT-3	lnc-ERG28-2	lnc-THOC2-6
lnc-SLC44A5-2	lnc-GABRA2-1	lnc-GSDMB-1	lnc-COMMD3-1
lnc-TCF4-6	lnc-ABCD2-7	lnc-MRPL3-1	LINC02432
lnc-C1QL4-1	lnc-SLC7A6OS-4	lnc-MARCH8-3	lnc-SALL4-2
LINC01967	lnc-GOLGA8K-2	lnc-GRXCR1-5	PSMG3-AS1
lnc-SPTLC1-6	lnc-TNMD-2	lnc-CARD8-3	lnc-SLC10A7-8
lnc-CCDC77-4	ARHGEF26-AS1	lnc-AHR-8	lnc-ZNF800-7
lnc-CHIC1-2	LINC01830	CACNA1G-AS1	lnc-ANTXR2-1
lnc-EMB-4	lnc-TSC22D1-2	lnc-BPNT1-2	lnc-TENM1-4
lnc-DGKG-1	lnc-JOSD1-1	LINC01933	lnc-RABGAP1-1
lnc-BHLHA15-1	lnc-IMMP1L-8	lnc-CRACR2A-1	lnc-ZNF107-2
lnc-PYM1-4	lnc-HSD17B11-1	lnc-FBF1-3	lnc-OSBPL3-2
lnc-YDJC-1	lnc-ENKUR-2	lnc-ERG28-3	lnc-C4orf51-2
ENSG00000259605.3	lnc-NLRP12-1	LINC01480	ENSG00000277182.1
CALML3-AS1	lnc-C15orf41-18	lnc-DENND1B-6	lnc-ZNF724-6
lnc-TLDC1-3	LINC02384	lnc-SFI1-3	lnc-C2orf66-3
lnc-CASC10-3	lnc-BRF1-31	lnc-TUBGCP6-5	lnc-TNR-3
lnc-COX10-3	HOXA10-AS	lnc-TMEM101-1	lnc-LYSMD2-3
lnc-RPS27A-6	lnc-RTP4-7	lnc-IER3IP1-1	LINC02226
lnc-HP1BP3-2	lnc-TSSK6-1	lnc-FBXL3-7	lnc-NOL4-1
lnc-IDE-3	lnc-PON2-3	ENSG00000280173.1	lnc-ZNF675-2
lnc-NFATC1-1	lnc-TSPY2-6	lnc-BCAS2-4	lnc-ACTR8-1
BBOX1-AS1		lnc-SLC35B1-2	lnc-SVOP-1
lnc-SEPSECS-3		lnc-FBXL3-4	lnc-FAM110B-1
lnc-DBP-1		lnc-DHRS13-1	ENSG00000283839.1
lnc-ADA-3		lnc-PHF3-1	lnc-ZNF726-5
lnc-CD96-4		lnc-OLFM1-5	lnc-GRM1-1
lnc-HACD2-5		lnc-RFLNB-3	lnc-HBS1L-1
lnc-RHBDD3-3		lnc-LYZL1-14	lnc-ZNF516-4
lnc-PLEKHA7-2		lnc-ZNF680-32	lnc-ZSCAN2-5
lnc-C8orf86-1		lnc-OTP-5	AFDN-DT
lnc-ELF1-1		lnc-USP36-4	lnc-NOS2-11
LINC01410		lnc-APBB3-3	lnc-LSM5-3
lnc-E2F1-1		lnc-MRPL40-1	CDKN2B-AS1
ENSG00000249509.1		ENSG00000224086.5	lnc-MAP3K19-5
lnc-PRDM4-6		lnc-CDCA7-1	lnc-SMARCA5-4
lnc-RHEX-3		lnc-HSP90AA1-14	lnc-SGO1-1
		lnc-PRDM1-6	lnc-GPRASP2-4
		lnc-MACROD1-1	lnc-LPCAT1-3
		lnc-HTR1A-1	lnc-SHB-2
		lnc-NECAP2-3	CDH18-AS1
		lnc-ELK4-1	lnc-NPM3-1
		lnc-SP6-3	lnc-VPS41-6
		SP2-AS1	lnc-LSM11-4
		lnc-SAMD3-1	lnc-ZFP69B-1
		lnc-TET3-3	MIR193BHG
		GACAT2	lnc-ZNF385D-3
		lnc-ZNF385C-7	LINC01534
		ENSG00000260254.1	lnc-NFKBIA-2
		lnc-NAA25-3	lnc-ADH5-6
		lnc-ZNF536-8	LINC00884
		lnc-RNMT-8	lnc-ZFHX2-2
		lnc-CIPC-1	lnc-NCF4-2
		lnc-MAP3K5-3	lnc-RACGAP1-1
		lnc-FAAP100-2	LINC01006
		lnc-PRELID3A-1	lnc-FH-7
		lnc-CAPS2-2	lnc-APOF-1
		NTM-AS1	ENSG00000180458.2
		lnc-TUBB2B-3	lnc-THYN1-5
		lnc-ZNF8-4	lnc-HTR4-1
		lnc-NXPH1-2	lnc-LEPR-1
		lnc-TLN2-4	ENSG00000279050.1
		lnc-DIAPH3-5	lnc-SNRPN-11
		lnc-RBMS1-7	lnc-SCN8A-1
		lnc-HIST4H4-5	lnc-ZNF585A-3
		lnc-POLR2F-2	lnc-SETD9-5
		lnc-LIPG-8	lnc-CASP6-1
		lnc-SLCO3A1-2	lnc-SLC30A5-6
		lnc-ZEB1-11	lnc-ZNF682-6
		lnc-PCNX2-4	ENSG00000280079.1
		lnc-POM121L2-2	lnc-BTBD1-1
		lnc-MTERF2-1	lnc-PABPC4L-21
		lnc-PGGT1B-1	lnc-CYP19A1-3
		lnc-QRFP-5	lnc-GEN1-1
		LINC01632	lnc-CENPJ-1
		lnc-GNB5-1	lnc-USP32-3
		lnc-MESP1-1	lnc-LYRM4-3
		lnc-TACR3-3	ENSG00000272668.2
		ZSCAN16-AS1	lnc-ZNF280D-3
		lnc-S1PR1-2	lnc-COX7B-2
		ENSG00000279020.1	ENSG00000227398.3
		lnc-MAST4-5	lnc-GPR75-ASB3-4
		lnc-ZC3HC1-2	lnc-NDUFB9-3
		lnc-BCL2L10-4	lnc-ZBTB20-8
		lnc-KIF26A-5	lnc-SBNO1-1
		lnc-NEURL3-6	lnc-BMP6-106
		lnc-RSPH10B2-1	lnc-LGI2-5
		ENSG00000227189.2	ENSG00000237250.3
		lnc-CDH4-4	lnc-SHC4-3
		LINC01123	lnc-PSMG4-6
		ENSG00000263843.1	lnc-NUTM2E-1
		lnc-RGMA-14	RNF144A-AS1
		lnc-USP6NL-8	lnc-GATM-5
		lnc-GLE1-1	lnc-ZNF221-2
		lnc-GNAT3-4	lnc-DDX3X-2
		lnc-PTRH2-3	lnc-LTA4H-5
		lnc-FZD5-1	lnc-YRDC-3
		lnc-IFI27L2-3	lnc-SHC4-2
		lnc-MSMP-3	lnc-CAPS2-4
		lnc-ZDHHC6-8	lnc-SLC25A51-1
		LINC02192	lnc-GPC2-2
		PARTICL	lnc-TRIQK-9
		BAALC-AS1	lnc-DYNLL2-3
		lnc-CCT8-5	lnc-C9orf72-3
		lnc-PRSS16-5	lnc-PROK2-2
		lnc-MED10-11	MCF2L-AS1
		lnc-CEP192-4	PTPRD-AS2
		LINC01821	lnc-SOD1-9
		lnc-PSMB1-1	lnc-SYT16-1
		lnc-LANCL1-1	ENSG00000276399.1
		lnc-ITGB4-2	lnc-ME3-2
		lnc-WIPF1-2	ENSG00000278989.1
		lnc-UNC119-1	lnc-SUGCT-5
		STK32A-AS1	lnc-EXOC3L1-1
		TSPEAR-AS2	lnc-SUMO2-1
		lnc-KLHL18-2	lnc-DIO2-5
		lnc-CEP131-2	PAXBP1-AS1
		lnc-JAKMIP2-2	lnc-TP53BP2-7
		lnc-ADAMTS12-2	LINC01667
		lnc-ZNF618-2	SEC24B-AS1
		lnc-ACSL4-1	lnc-RNASE13-2
		lnc-TGFBI-3	lnc-CLSTN2-3
		lnc-HRASLS-2	lnc-LRRCC1-3
		lnc-PKM-2	ENSG00000280088.1
		lnc-PEX19-6	lnc-SNX2-1
		lnc-COL4A5-1	lnc-FSIP1-4
		lnc-NR2E3-6	lnc-PRR15-6
		FAM138A	lnc-CCT8-6
		lnc-FGD6-2	lnc-CPVL-4
		FAM138B	lnc-MASTL-7
		LINC01324	lnc-E2F6-4
		lnc-HLX-1	lnc-SNX16-3
		lnc-MRC2-9	lnc-MOBP-2
		LINC01106	ZNF236-DT
		lnc-LTBP2-4	lnc-NBPF12-47
		lnc-PRR20E-3	lnc-RAD52-2
		lnc-PLXNA4-3	lnc-SLC2A10-9
		lnc-RGPD8-5	lnc-SNX10-5
		lnc-CCDC175-2	lnc-FAM86B2-7
		LINC00957	TDRKH-AS1
		ENSG00000279935.1	lnc-GFPT2-1
		ENSG00000250397.2	LINC01544
		lnc-MUC4-3	lnc-TVP23A-6
		lnc-LIMS4-8	ENSG00000251615.3
		lnc-HSPBAP1-1	lnc-ZNF716-26
		lnc-MYOM1-4	lnc-TMEM108-1
		lnc-FGFRL1-8	lnc-ZNF484-1
		LINC00587	lnc-ATP11A-2
		lnc-WDR31-1	lnc-AMZ2-5
		lnc-POLE3-3	lnc-NEURL1-1
		lnc-CSAG3-1	lnc-TICRR-2
		lnc-NR1D1-4	lnc-PRTFDC1-4
		lnc-PACSIN3-3	lnc-ANKLE2-2
		lnc-CLUL1-1	lnc-ATP6V1E2-2
		lnc-SPATA31A6-6	lnc-C12orf49-8
		lnc-GNAT3-5	CERS3-AS1
		LINC01501	lnc-BICDL1-1
		lnc-HLX-5	lnc-NR2C1-3
		lnc-SIPA1L1-5	lnc-BTG3-4
		lnc-ADAMTS12-6	lnc-ZNF675-4
		lnc-RBM22-2	lnc-RASA1-29
		LINC02360	lnc-ACER2-1
		lnc-TRPM2-2	lnc-ARMCX5-3
		lnc-DNMT3A-1	lnc-GTDC1-9
		lnc-CNTNAP5-8	lnc-LYSMD1-1
		lnc-SFTA3-3	lnc-BEND4-3
		lnc-TEAD4-1	MIR4300HG
		lnc-METTL23-16	lnc-KNSTRN-1
		lnc-PICK1-1	lnc-MRPS33-2
		lnc-ZFHX4-2	lnc-MAP1LC3B2-28
		lnc-KLF17-1	ENSG00000215196.4
		lnc-FANCC-1	lnc-BRINP1-2
		LINC02586	lnc-SMIM17-1
		lnc-URGCP-2	lnc-C12orf49-17
		lnc-HELZ-7	lnc-UHRF1BP1L-4
		lnc-NIM1K-3	lnc-ACER2-7
		lnc-CLDN15-1	lnc-ZNF585B-6
		lnc-LIN9-2	lnc-SLC39A11-1
		lnc-SERGEF-3	ENSG00000279377.1
		lnc-GRM2-2	lnc-CES5A-3
		lnc-INTS14-4	lnc-TVP23A-1
		lnc-TDRP-3	lnc-ZNF331-1
		lnc-BORA-18	lnc-IFT74-9
		lnc-SLC13A4-2	lnc-MAGT1-3
		lnc-NDUFV1-1	ENSG00000220575.7
		lnc-FAM193B-4	lnc-IKBIP-3
		lnc-LGALSL-4	LINC01436
		lnc-PCP4L1-46	LINC02525
		lnc-SCARF2-3	lnc-KLHL13-2
		lnc-PDIA4-4	ENSG00000279587.1
		lnc-SIRT4-5	lnc-VN1R4-2
		lnc-ARHGAP15-16	lnc-C9orf78-3
		lnc-SRRD-1	lnc-C8orf59-6
		lnc-SELENBP1-2	lnc-HORMAD2-3
		ENSG00000259895.1	lnc-RASGEF1B-1
		lnc-CMTM7-2	lnc-RASA1-22
		lnc-E2F1-3	lnc-CCDC177-6
		lnc-UCHL5-108	lnc-LONRF1-3
		lnc-BCL2L10-5	lnc-SLC46A3-1
			lnc-ZNF732-4
			lnc-EVI2A-2
			lnc-PRMT6-5
			lnc-GPER1-8
			LBX1-AS1
			lnc-PTPRZ1-3
			lnc-FNBP1L-2
			lnc-SERINC1-6
			EPN2-IT1
			lnc-CHMP4C-26
			lnc-RFC3-7
			lnc-RAD1-1
			lnc-TXNDC9-2
			lnc-ANKS1B-1
			lnc-ETFA-4
			ZNF350-AS1
			lnc-LSM11-6
			lnc-TERB1-3
			lnc-ASZ1-4
			lnc-SYNCRIP-7
			lnc-BEND7-1
			lnc-ZNF567-2
			lnc-SYNCRIP-6
			lnc-FAM110C-1
			lnc-MTPAP-1
			lnc-KIF26B-3
			lnc-ZNF708-3
			lnc-PPP4C-10
			lnc-ZBTB18-9
			lnc-MTRNR2L13-4
			lnc-ADIPOQ-3
			lnc-SPTBN2-3
			lnc-NIPSNAP2-1
			lnc-SCAI-2
			lnc-LINGO2-5
			lnc-STMND1-4
			lnc-CCDC90B-5
			lnc-DDX5-4
			lnc-TEC-2
			LINC01750
			lnc-PYGO1-3
			lnc-GGACT-3
			TBX2-AS1
			lnc-RPIA-25
			lnc-MRPL43-2
			lnc-RPIA-26
			lnc-IKBIP-12
			lnc-PKIA-1
			ENSG00000268218.1
			lnc-AKTIP-3
			ENSG00000279722.1
			MIR7-3HG
			lnc-HSFX3-1
			lnc-ZNF736-1
			SCAMP1-AS1
			lnc-ZNF821-2
			lnc-ELFN2-2
			lnc-SLC35G3-1
			lnc-C12orf76-2
			lnc-UHRF1-5
			lnc-DHX57-7
			lnc-ADCY5-2
			lnc-PDE6B-1
			TMEM254-AS1
			lnc-SEMA6C-1
			lnc-RALYL-6
			lnc-RTRAF-1
			lnc-ANKRD33-2
			NCK1-DT
			lnc-TF-12
			lnc-STK32C-1
			lnc-MYOM1-12
			lnc-MFSD6-1
			lnc-C9orf78-2
			lnc-KCNK5-1
			lnc-SYN3-5
			lnc-KLHL35-6
			lnc-CH25H-2
			lnc-EPHA1-1
			lnc-PIP4K2A-89
			DNAJC27-AS1
			lnc-DNAJC25-5
			SNHG28
			lnc-RBP1-5
			lnc-TTC37-4
			FAM182A
			lnc-SYNRG-5
			lnc-SLC38A1-1
			KIAA1614-AS1
			PPP1R26-AS1
			lnc-CDH12-6
			lnc-SLC25A13-1
			lnc-MEF2A-2
			lnc-GOLGA1-1
			LINC01915
			lnc-ZNF667-2
			lnc-TOB2-3
			lnc-KLHL25-1
			lnc-FAM189A1-6
			lnc-FAM189A1-5
			ENSG00000270362.1
			lnc-TARSL2-1
			lnc-DCDC2-1
			lnc-AKR1D1-8
			lnc-ZNF431-3
			ENSG00000261888.1
			lnc-LONRF1-8
			lnc-DENND1A-2
			lnc-YTHDC2-1
			lnc-EXOC8-1
			KDM7A-DT
			lnc-METTL22-5
			lnc-ZNF652-1
			lnc-GLYR1-3
			lnc-EGFR-4
			lnc-SLC24A3-1
			lnc-AMDHD2-7
			lnc-SSPN-6
			FAM66C
			lnc-WDR73-10
			lnc-ARPC5L-1
			lnc-NPAP1-6
			lnc-CPHXL-6
			lnc-DHH-2
			ENSG00000280000.1
			lnc-ZNF404-1
			lnc-ZNF821-3
			ENSG00000278937.1
			lnc-TXNDC9-1
			lnc-TMEM155-1
			lnc-SLC25A37-1
